# Reforestation without Belowground Recovery: Sediment Microbiomes and Organic Carbon in Caribbean Mangroves

**DOI:** 10.64898/2026.10.03.756322

**Authors:** Hansel B. Lopez-Chevalier, Andy N. Avelino-Perez, Juleidy E. Suriel-Jaime, Leslys Garcia-Encarnacion, Julian A. Cabrera-Hernandez

**Author notes:** Correspondence: Hansel B. Lopez-Chevalier.

## Abstract

Mangrove reforestation is expanding across the Caribbean, but restoration success is still judged almost exclusively by tree survival and canopy cover. Whether the sediment microbiome, which governs carbon burial and nutrient cycling, follows the recovery of the vegetation remains largely unknown. We combined 16S rRNA gene metabarcoding (V4, Illumina MiSeq) with CHNS elemental analysis, pH and salinity measurements to compare sediment prokaryotic communities along 0–100 cm profiles in a reference, a reforested (*Rhizophora mangle* plantings since 2019) and an altered mangrove within the Las Dunas de Las Calderas Natural Monument, Dominican Republic (39 cores pooled into 28 depth-resolved composite samples). Reference sediments contained 2.5–5.5-fold more organic carbon (median 7.5% vs 3.0% in altered and 1.3% in reforested sediments), had higher C/N ratios and were less alkaline (pH 8.2 vs 8.8). Reference communities were more diverse and even, and differed in composition from both disturbed stands (pairwise PERMANOVA, R^2^ ≈ 0.09, adjusted *P* = 0.0015), whereas reforested and altered communities were statistically indistinguishable (R^2^ = 0.04, *P* = 0.25). Disturbed sediments were dominated by Cyanobacteriota (≈41–45% of reads), which tracked high pH, whereas reference sediments were enriched in Chloroflexota, Thermodesulfobacteriota and Thermoproteota, lineages linked to anaerobic degradation of complex organic matter and sulfate reduction. Depth structured communities by separating surface from subsurface layers. Sediment organic carbon and nitrogen were the only significant constraints in distance-based redundancy analysis. These results indicate that, within a few years of the first plantings (2019), reforestation had not restored the carbon-rich, anaerobic sediment habitat of the reference forest. We propose sediment organic carbon and microbial community structure as complementary indicators for mangrove restoration monitoring in the Caribbean.
