## Supplemental Table 1 for "Reforestation without Belowground Recovery: Sediment Microbiomes and Organic Carbon in Caribbean Mangroves"

### Sheet: Table S1
Supplementary Table S1. Sample metadata and sediment physicochemistry
Sample	Stand	Group	Depth (cm)	N (%)	TOC (%)	TIC (%)	TC (%)	H (%)	S (%)	C/N	C/S	pH	NaCl (%)	TDS
REFE-1	Reference	—	0-15	0.9276	6.0451	1.09	7.14	0.6526	0.0395	6.51693	153.041	8.44	3.43	4.88
REFE-2	Reference	—	15-30	0.7979	5.1654	1.4	6.57	0.4231	0.0985	6.47374	52.4406	8.19	3.51	4.44
REFE-3	Reference	—	30-50	0.6767	8.9256	1.25	10.18	1.2806	0.2135	13.1899	41.8061	8.23	7.88	10
REFE-4	Reference	—	50-100	0.4832	9.3318	2.05	11.38	1.6005	0.5521	19.3125	16.9024	8.13	8.48	10
REFO-4	Reforested	B1	0-15	0.8229	1.99	0.62	2.61	0.7442	0.3169	2.41828	6.27958	9.01	2.11	2.99
REFO-11	Reforested	B1	15-30	0.7404	1.4182	0.23	1.65	0.6802	0.1247	1.91545	11.3729	8.98	5.49	7.8
REFO-12	Reforested	B1	30-50	0.7376	1.2843	0.31	1.59	0.6964	0.1387	1.74119	9.25955	8.89	4.36	6.05
REFO-6	Reforested	B1	50-100	0.7897	1.4372	0.17	1.61	0.6863	0.1736	1.81993	8.2788	8.67	5.94	8.43
REFO-5	Reforested	B2	0-15	0.815	2.1438	0.62	2.76	0.5442	0.1415	2.63043	15.1505	8.67	3.15	2.48
REFO-1	Reforested	B2	15-30	0.8308	1.1468	0.23	1.38	0.5699	0.04919	1.38036	23.3137	8.85	4.06	5.76
REFO-2	Reforested	B2	30-50	0.8853	1.1909	0.4	1.59	0.5361	0.05999	1.34519	19.8516	8.8	5.93	8.69
REFO-3	Reforested	B2	50-100	0.8945	1.3631	0.23	1.59	0.7891	0.1311	1.52387	10.3974	8.51	7	9.94
REFO-8	Reforested	B3	0-15	0.7289	1.7907	0.47	2.26	0.4856	0.01745	2.45672	102.619	8.91	4.63	6.58
REFO-9	Reforested	B3	15-30	0.8866	1.2801	0.17	1.45	0.5067	0.02344	1.44383	54.6118	8.73	5.5	7.78
REFO-10	Reforested	B3	30-50	0.6747	1.093	0.31	1.4	0.8487	0.1263	1.61998	8.654	8.82	4.45	6.53
REFO-7	Reforested	B3	50-100	0.866	1.3273	0.28	1.61	0.8719	0.1375	1.53268	9.65309	8.84	6.42	9.07
DETE-1	Altered	B1	0-15	0.632	3.1069	0.47	3.58	0.8995	0	4.91598	n.d.	8.5	3.01	4.18
DETE-2	Altered	B1	15-30	1.0309	2.5818	0.83	3.41	0.5425	0	2.50441	n.d.	8.6	3.88	4.86
DETE-3	Altered	B1	30-50	1.0124	3.2368	0.62	3.86	0.7339	0	3.19716	n.d.	8.69	5.2	7.46
DETE-4	Altered	B1	50-100	0.8377	2.227	0.56	2.79	0.6749	0	2.65847	n.d.	8.91	5.71	8.09
DETE-5	Altered	B2	0-15	0.867	4.58	0.5	5.08	1.062	0.03223	5.28258	142.104	8.5	3.56	5.1
DETE-9	Altered	B2	15-30	0.8294	4.003	0.92	4.92	0.8717	0.047	4.82638	85.1702	8.65	4.25	6.05
DETE-7	Altered	B2	30-50	0.9754	3.1976	0.96	4.16	0.7086	0	3.27824	n.d.	8.82	4.03	5.81
DETE-8	Altered	B2	50-100	1.0404	3.3478	0.54	3.89	0.7705	0	3.2178	n.d.	8.92	4.03	5.76
DETE-6	Altered	B3	0-15	0.9943	2.7651	0.75	3.52	0.5021	0	2.78095	n.d.	8.66	3.37	4.84
DETE-10	Altered	B3	15-30	0.9314	2.9808	0.42	3.4	0.7023	0	3.20034	n.d.	8.82	6.43	9.05
DETE-11	Altered	B3	30-50	0.9806	2.8215	0.93	3.75	0.6676	0	2.87732	n.d.	8.84	3.72	5.28
DETE-12	Altered	B3	50-100	0.8591	2.9045	0.58	3.48	0.982	0.546	3.38086	5.3196	9.1	5.77	8.21
Group: B1–B3 independent composites (each pooled from six cores) in reforested and altered stands; reference samples are composites of three cores per depth. Elemental contents are % dry weight. C/N and C/S are calculated by formula.
Column labels for H and S are corrected relative to the original laboratory spreadsheet, where they were swapped; this is consistent with the C/S values and with the analyses in R.
n.d.: C/S undefined because S was below the detection limit (recorded as 0). In the original analysis these were set to 0; treating them as missing is recommended.
TDS units as reported by the laboratory.
Collection date 17 January 2026. Coordinates: reference 18.2224 N 70.5119 W; reforested 18.2223 N 70.5104 W; altered 18.2191 N 70.5090 W.
TC, total carbon measured on untreated sediment; TIC, inorganic carbon measured on the residue after combustion at 500 °C; TOC = TC − TIC. Statistical analyses and C/N and C/S ratios used TOC.

### Sheet: Table S2
Supplementary Table S2. Pairwise PERMANOVA (Bray–Curtis, 999 permutations)
Factor	Comparison	Pseudo-F	R²	P	Adjusted P (BH)	Significance
Stand	Reforested vs altered	1.023	0.044	0.252	0.252
Stand	Reforested vs reference	1.383	0.09	0.001	0.0015	**
Stand	Altered vs reference	1.43	0.093	0.001	0.0015	**
Depth	15–30 vs 30–50 cm	1.019	0.078	0.344	0.413
Depth	15–30 vs 50–100 cm	1.062	0.081	0.096	0.144
Depth	0–15 vs 15–30 cm	1.097	0.084	0.037	0.074
Depth	30–50 vs 50–100 cm	0.936	0.072	0.841	0.841
Depth	0–15 vs 30–50 cm	1.204	0.091	0.007	0.021	*
Depth	0–15 vs 50–100 cm	1.208	0.091	0.002	0.012	*
BH adjustment within each factor.

### Sheet: Table S3
Supplementary Table S3. Pairwise Wilcoxon rank-sum tests of sediment variables
Variable	Comparison	P	Adjusted P (BH)	Significance	Higher in
N (%)	Refo–Alt	0.0100445	0.0200891	*	Alt
N (%)	Refo–Ref	0.520879	0.657953	n.s.	Refo
N (%)	Alt–Ref	0.0417582	0.0715856	n.s.	Alt
TOC (%)	Refo–Alt	7.39602e-07	1.77505e-05	***	Alt
TOC (%)	Refo–Ref	0.0010989	0.00376766	**	Ref
TOC (%)	Alt–Ref	0.0010989	0.00376766	**	Ref
H (%)	Refo–Alt	0.218921	0.309065	n.s.	Alt
H (%)	Refo–Ref	0.598901	0.684458	n.s.	Ref
H (%)	Alt–Ref	0.861538	0.861538	n.s.	Ref
S (%)	Refo–Alt	0.00099724	0.00376766	**	Refo
S (%)	Refo–Ref	0.598901	0.684458	n.s.	Ref
S (%)	Alt–Ref	0.00916607	0.0199987	*	Ref
C/N	Refo–Alt	1.47921e-06	1.77505e-05	***	Alt
C/N	Refo–Ref	0.0010989	0.00376766	**	Ref
C/N	Alt–Ref	0.0010989	0.00376766	**	Ref
C/S	Refo–Alt	0.00402514	0.0104304	*	Refo
C/S	Refo–Ref	0.0582418	0.0931868	n.s.	Ref
C/S	Alt–Ref	0.0193595	0.0357406	*	Ref
pH	Refo–Alt	0.339937	0.45325	n.s.	Refo
pH	Refo–Ref	0.004346	0.0104304	*	Refo
pH	Alt–Ref	0.00431734	0.0104304	*	Alt
NaCl (%)	Refo–Alt	0.193834	0.290751	n.s.	Refo
NaCl (%)	Refo–Ref	0.683516	0.713235	n.s.	Ref
NaCl (%)	Alt–Ref	0.671019	0.713235	n.s.	Ref
BH adjustment across all 24 tests. Refo, reforested; Alt, altered; Ref, reference.

### Sheet: Table S4
Supplementary Table S4. dbRDA permutation tests (999 permutations)
Test	Term / axis	df	Sum of squares	F	P
Term	N	1	0.5198	1.094	0.047
Term	TOC	1	0.5684	1.197	0.005
Term	H	1	0.4806	1.012	0.397
Term	S	1	0.477	1.004	0.455
Term	C/N	1	0.4078	0.858	1
Term	C/S	1	0.4521	0.952	0.838
Term	pH	1	0.474	0.998	0.487
Term	NaCl	1	0.4732	0.996	0.458
Term	Residual	19	9.0255	—	—
Axis	dbRDA1	1	0.6813	1.438	0.008
Axis	dbRDA2	1	0.538	1.135	0.779
Axis	dbRDA3	1	0.4758	1.004	1
Axis	Residual	19	9.0045	—	—
Terms added sequentially (type I). Term and axis tests come from two separate runs (residual SS 9.0255 vs 9.0045).

### Sheet: Table S5
Supplementary Table S5. ZymoBIOMICS D6300 mock community: expected vs observed
Taxon	Expected (%)	Observed (%)	Difference (pp)
Pseudomonas aeruginosa	4.2	4.6	0.4
Escherichia coli	10.1	9.7	-0.4
Salmonella enterica	10.4	10.8	0.4
Limosilactobacillus fermentum	18.4	17.9	-0.5
Enterococcus faecalis	9.9	10.3	0.4
Staphylococcus aureus	15.5	14.8	-0.7
Listeria monocytogenes	14.1	14.6	0.5
Bacillus subtilis	17.4	17.3	-0.1
Expected: manufacturer’s theoretical 16S rRNA gene composition. Observed: DADA2/SILVA 138.2 output of the mock library.

### Sheet: Table S6
Supplementary Table S6. Sample codes and NCBI accessions (BioProject PRJNA1538413)
Lab code	Sequencing ID	Stand	Depth (cm)	BioSample accession
REFE-1	S00UT-0025	Reference	0-15	SAMN63852817
REFE-2	S00UT-0026	Reference	15-30	SAMN63852818
REFE-3	S00UT-0027	Reference	30-50	SAMN63852819
REFE-4	S00UT-0028	Reference	50-100	SAMN63852820
REFO-4	S00UT-0004	Reforested	0-15	SAMN63852793
REFO-11	S00UT-0011	Reforested	15-30	SAMN63852794
REFO-12	S00UT-0012	Reforested	30-50	SAMN63852795
REFO-6	S00UT-0006	Reforested	50-100	SAMN63852796
REFO-5	S00UT-0005	Reforested	0-15	SAMN63852797
REFO-1	S00UT-0001	Reforested	15-30	SAMN63852798
REFO-2	S00UT-0002	Reforested	30-50	SAMN63852799
REFO-3	S00UT-0003	Reforested	50-100	SAMN63852800
REFO-8	S00UT-0008	Reforested	0-15	SAMN63852801
REFO-9	S00UT-0009	Reforested	15-30	SAMN63852802
REFO-10	S00UT-0010	Reforested	30-50	SAMN63852803
REFO-7	S00UT-0007	Reforested	50-100	SAMN63852804
DETE-1	S00UT-0013	Altered	0-15	SAMN63852805
DETE-2	S00UT-0014	Altered	15-30	SAMN63852806
DETE-3	S00UT-0015	Altered	30-50	SAMN63852807
DETE-4	S00UT-0016	Altered	50-100	SAMN63852808
DETE-5	S00UT-0017	Altered	0-15	SAMN63852809
DETE-9	S00UT-0021	Altered	15-30	SAMN63852810
DETE-7	S00UT-0019	Altered	30-50	SAMN63852811
DETE-8	S00UT-0020	Altered	50-100	SAMN63852812
DETE-6	S00UT-0018	Altered	0-15	SAMN63852813
DETE-10	S00UT-0022	Altered	15-30	SAMN63852814
DETE-11	S00UT-0023	Altered	30-50	SAMN63852815
DETE-12	S00UT-0024	Altered	50-100	SAMN63852816
MOCK-D6300	S001Z-0016	Positive control	—	SAMN63852822
NEG-CTRL	S00UT-0029	Negative control	—	SAMN63852821
Fill SAMN and SRR accessions once issued by NCBI; confirm lab code ↔ NCBI sample name correspondence.
